# Mono-methylated histones control PARP-1 in chromatin and transcription

**DOI:** 10.1101/2023.11.22.568326

**Authors:** Gbolahan Bamgbose, Guillaume Bordet, Niraj Lodhi, Alexei Tulin

## Abstract

PARP-1 is central to transcriptional regulation under both normal and stress conditions, with the governing mechanisms yet to be fully understood. Our biochemical and ChIP-seq-based analyses showed that PARP-1 binds specifically to active histone marks, particularly H4K20me1. We found that H4K20me1 plays a critical role in facilitating PARP-1 binding and the regulation of PARP-1-depenednt loci during both development and heat shock stress. Here we report that the sole H4K20 mono-methylase, *pr-set7*, and *parp-1 Drosophila* mutants undergo developmental arrest. RNA-seq analysis showed an absolute correlation between PR-SET7- and PARP-1-dependent loci expression, confirming co-regulation during developmental phases. PARP-1 and PR-SET7 are both essential for activating *hsp70* and other heat shock genes during heat stress, with a notable increase of H4K20me1 at their gene body. Mutating *pr-set7* disrupts monometylation of H4K20 along heat shock loci and abolish PARP-1 binding there. These data strongly suggest that H4 monometylation is a key triggering point in PARP-1 dependent processes in chromatin.
