## Supplementary material for "Mono-methylated histones control PARP-1 in chromatin and transcription": Data file S1

### Sheet: qPCR
			Source
Hsp23	Forward	GGTGCCCTTCTATGAGCCCTACTAC	https://doi.org/10.1016/j.cub.2017.10.024
	Reverse	CCATCCTTTCCGATTTTCGACAC
rp49	Forward	GCTAAGCTGTCGCACAAAT
	Reverse	GAACTTCTTGAATCCGGTGGG
Hsp70	Forward	CAAGAACCTCAAGGGTGAGC
	Reverse	GCCGGTTGTCAAAGTCCTC
Hsp22	Forward	GCCTCTCCTCGCCCTTTCAC	https://doi.org/10.1016/j.cub.2017.10.024
	Reverse	TCCTCGGTAGCGCCACACTC
Hsp68	Forward	GAAGGCACTCAAGGACGCTAAAATG	https://doi.org/10.1016/j.cub.2017.10.024
	Reverse	CTGAACCTTGGGAATACGAGTG
Hsp83	Forward	GGACAAGGATGCCAAGAAGAAGAAG	https://doi.org/10.1016/j.cub.2017.10.024
	Reverse	CAGTCGTTGGTCAGGGATTTGTAG

### Sheet: ChIP-qPCR
Primers Relative to TSS of Hsp70Ab
5' Start location	Forward	5' Start location	Reverse	midpoint	Source
	TTGCTCTCTCACTCTGTCACAC		CCTCTATTTATACTCCGGCGCTCT	-140	https://doi.org/10.1016/j.cub.2017.10.024
	CGGAGAGTCAATTCTATTCAAACA		CTTGCACTTTATTGCAGATTGT	-25	https://doi.org/10.1016/j.cub.2017.10.024
223	AGAACTCACACACAATGCCTGC	316	GCGATAATCTCCACCTTGCCAT	269.5	https://doi.org/10.1016/j.cell.2008.05.029
490	AGCACTGGCCTTTCAAGGTTGT	598	AGTACCATCGAGCTGATCTCC	544	https://doi.org/10.1016/j.cell.2008.05.029
908	ACACTTGGGCGGCGAGGACTTT	1013	TCGTAGGGCGCGAGGGTT	960.5	https://doi.org/10.1016/j.cell.2008.05.029
1362	GCTATCCTCAGCGGAGACCAGA	1458	TTACACCTCCAGCGGTCTCAAT	1410	https://doi.org/10.1016/j.cell.2008.05.029
1898	ACCTGCTGGCAAATTGGACGA	2002	AACTCCTCCTTCTCGGCAGTGG	1950	https://doi.org/10.1016/j.cell.2008.05.029
Primers Relative to TSS of Hsp22
5' Start location	Forward	5' Start location	Reverse	midpoint
500	CGAGAGCGTTGTCCTGGTG	579	GGAGGAAGTGCCTGGAGCTA	539.5
Primers Relative to TSS of Hsp23
5' Start location	Forward	5' Start location	Reverse	midpoint
234	GGACCGATGGAGCAGCAG	316	CCGATTTTCGACACGGCTCC	275
512	CTTGTCCTCCGATGGTGTCC	605	CACCTGCTGGATCTGAACGA	558.5
Primers Relative to TSS of Hsp68
5' Start location	Forward	5' Start location	Reverse	midpoint
374	GGCCATGAACCCCAAGAACT	499	GGTTTGCCGTTGTCGTTGAT	436.5
665	GGCAACAAAGGATGCTGGTG	780	CATTGCGCTCTCCCTTCAGA	722.5
Primers Relative to TSS of Hsp83
5' Start location	Forward	5' Start location	Reverse	midpoint
401	TGCCAGAAGAAGCAGAGACC	512	GAGATCAACTCGCGCAGGAA	456.5
1114	AGTTCCGTGCTCTGCTCTTC	1196	CAGCTTGATGTTGTTGCGCT	1155
