## Supplementary material for "Mono-methylated histones control PARP-1 in chromatin and transcription": Data file S2

### Sheet: Results
	Peptides whose Avg Intensity Value is greater than 0.9
Peptide No.	Location	Name	Mod1	Mod2	Mod3	Mod4	Array 1 intensity	Array 2 intensity	Intensity av.	Error
1	A 1	H3 1-19	unmod				0.331602	0.619257	0.475429	0.143827
2	A 2	H3 1-19	R2me2s				0.556133	0.681582	0.618857	0.0627247
3	A 3	H3 1-19	R2me2a				0.634439	0.477827	0.556133	0.078306
4	A 4	H3 1-19	R2Citr				0.521374	0.588094	0.554734	0.03336
5	A 5	H3 1-19	T3P				0.558929	0.538953	0.548941	0.00998803
6	A 6	H3 1-19	K4me1				0.969237	0.88374	0.926488	0.0427487
7	A 7	H3 1-19	K4me2				0.7499	0.443867	0.596884	0.153016
8	A 8	H3 1-19	K4me3				0.553336	0.228925	0.391131	0.162205
9	A 9	H3 1-19	K4ac				0.675589	0.182181	0.428885	0.246704
10	A10	H3 1-19	R8me2s				0.321614	0.187375	0.254495	0.0671195
11	A11	H3 1-19	R8me2a				0.635238	0.40791	0.521574	0.113664
12	A12	H3 1-19	R8Citr				0.205753	0.176988	0.19137	0.0143827
13	A13	H3 1-19	K9me1				0.89173	0.898122	0.894926	0.00319616
14	A14	H3 1-19	K9me2				0.44147	0.354774	0.398122	0.043348
15	A15	H3 1-19	K9me3				0.410308	0.230124	0.320216	0.0900919
16	A16	H3 1-19	K9ac				0.476628	0.307231	0.39193	0.0846984
17	A17	H3 1-19	S10P				0.212944	0.188174	0.200559	0.0123851
18	A18	H3 1-19	T11P				0.14143	0.163803	0.152617	0.0111866
19	A19	H3 1-19	K14ac				0.439073	0.372753	0.405913	0.0331602
20	A20	H3 1-19	R2me2s	T3P			0.332002	0.314423	0.323212	0.00878945
21	A21	H3 1-19	R2me2s	K4me1			0.822213	0.737515	0.779864	0.0423492
22	A22	H3 1-19	R2me2s	K4me2			0.568118	0.304435	0.436276	0.131842
23	A23	H3 1-19	R2me2s	K4me3			0.35797	0.180583	0.269277	0.0886936
24	A24	H3 1-19	R2me2s	K4ac			0.42469	0.231722	0.328206	0.0964842
25	B 1	H3 1-19	R2me2a	T3P			0.361566	0.494207	0.427887	0.0663204
26	B 2	H3 1-19	R2me2a	K4me1			0.816221	0.924491	0.870356	0.054135
27	B 3	H3 1-19	R2me2a	K4me2			0.487815	0.486616	0.487215	0.000599281
28	B 4	H3 1-19	R2me2a	K4me3			0.669197	0.236117	0.452657	0.21654
29	B 5	H3 1-19	R2me2a	K4ac			0.73352	0.52537	0.629445	0.104075
30	B 6	H3 1-19	R2Citr	T3P			0.699561	0.514183	0.606872	0.0926888
31	B 7	H3 1-19	R2Citr	K4me1			0.95805	0.878945	0.918498	0.0395525
32	B 8	H3 1-19	R2Citr	K4me2			0.396724	0.450659	0.423692	0.0269676
33	B 9	H3 1-19	R2Citr	K4me3			0.517379	0.384738	0.451059	0.0663204
34	B10	H3 1-19	R2Citr	K4ac			0.427087	0.284059	0.355573	0.0715142
35	B11	H3 1-19	T3P	K4me1			0.992409	0.990811	0.99161	0.000799041
36	B12	H3 1-19	T3P	K4me2			0.560927	0.297243	0.429085	0.131842
37	B13	H3 1-19	T3P	K4me3			0.411107	0.345985	0.378546	0.0325609
38	B14	H3 1-19	T3P	K4ac			0.230124	0.456252	0.343188	0.113064
39	B15	H3 1-19	R2me2s	T3P	K4me1		0.948861	0.970435	0.959648	0.0107871
40	B16	H3 1-19	R2me2s	T3P	K4me2		0.393128	0.288054	0.340591	0.052537
41	B17	H3 1-19	R2me2s	T3P	K4me3		0.443068	0.318418	0.380743	0.0623252
42	B18	H3 1-19	R2me2s	T3P	K4ac		0.302837	0.431482	0.367159	0.0643228
43	B19	H3 1-19	R2me2a	T3P	K4me1		0.780663	0.89972	0.840192	0.0595286
44	B20	H3 1-19	R2me2a	T3P	K4me2		0.345186	0.431482	0.388334	0.0431482
45	B21	H3 1-19	R2me2a	T3P	K4me3		0.330004	0.211346	0.270675	0.0593288
46	B22	H3 1-19	R2me2a	T3P	K4ac		0.502597	0.310427	0.406512	0.0960847
47	B23	H3 1-19	R8me2s	K9me1			0.753895	0.590491	0.672193	0.081702
48	B24	H3 1-19	R8me2s	K9me2			0.354375	0.409109	0.381742	0.0273672
49	C 1	H3 1-19	R8me2s	K9me3			0.243708	0.398322	0.321015	0.0773072
50	C 2	H3 1-19	R8me2s	K9ac			0.184978	0.397123	0.291051	0.106073
51	C 3	H3 1-19	R8me2s	S10P			0.187775	0.205753	0.196764	0.00898921
52	C 4	H3 1-19	R8me2s	T11P			0.181382	0.165402	0.173392	0.00799041
53	C 5	H3 1-19	R8me2a	K9me1			0.852577	0.757091	0.804834	0.0477427
54	C 6	H3 1-19	R8me2a	K9me2			0.475829	0.371155	0.423492	0.0523372
55	C 7	H3 1-19	R8me2a	K9me3			0.517779	0.560128	0.538953	0.0211746
56	C 8	H3 1-19	R8me2a	K9ac			0.206952	0.377946	0.292449	0.0854974
57	C 9	H3 1-19	R8me2a	S10P			0.182181	0.223332	0.202757	0.0205753
58	C10	H3 1-19	R8me2a	T11P			0.140631	0.236916	0.188773	0.0481422
59	C11	H3 1-19	R8Citr	K9me1			0.710348	0.636436	0.673392	0.0369557
60	C12	H3 1-19	R8Citr	K9me2			0.329205	0.206153	0.267679	0.0615262
61	C13	H3 1-19	R8Citr	K9me3			0.211746	0.329205	0.270475	0.0587295
62	C14	H3 1-19	R8Citr	K9ac			0.200559	0.192169	0.196364	0.00419497
63	C15	H3 1-19	R8Citr	S10P			0.178586	0.18338	0.180983	0.00239712
64	C16	H3 1-19	R8Citr	T11P			0.173392	0.182581	0.177986	0.00459449
65	C17	H3 1-19	K9me1	S10P			0.152617	0.194966	0.173791	0.0211746
66	C18	H3 1-19	K9me1	T11P			0.251698	0.284858	0.268278	0.0165801
67	C19	H3 1-19	K9me1	K14ac			0.892129	0.945266	0.918698	0.0265681
68	C20	H3 1-19	K9me2	S10P			0.203755	0.220136	0.211946	0.00819017
69	C21	H3 1-19	K9me2	T11P			0.176588	0.211746	0.194167	0.0175789
70	C22	H3 1-19	K9me2	K14ac			0.486616	0.287255	0.386936	0.0996804
71	C23	H3 1-19	K9me3	S10P			0.177387	0.220535	0.198961	0.0215741
72	C24	H3 1-19	K9me3	T11P			0.145026	0.216141	0.180583	0.0355573
73	D 1	H3 1-19	K9me3	K14ac			0.135038	0.497403	0.316221	0.181183
74	D 2	H3 1-19	K9ac	S10P			0.121055	0.148622	0.134838	0.0137835
75	D 3	H3 1-19	K9ac	T11P			0.138234	0.162205	0.15022	0.0119856
76	D 4	H3 1-19	K9ac	K14ac			0.204954	0.187775	0.196364	0.00858969
77	D 5	H3 1-19	S10P	T11P			0.168198	0.173392	0.170795	0.00259688
78	D 6	H3 1-19	S10P	K14ac			0.183779	0.147024	0.165402	0.0183779
79	D 7	H3 1-19	T11P	K14ac			0.149421	0.168997	0.159209	0.00978825
80	D 8	H3 1-19	R8me2s	K9me1	S10P		0.1666	0.182581	0.17459	0.00799041
81	D 9	H3 1-19	R8me2s	K9me2	S10P		0.196964	0.207751	0.202357	0.00539353
82	D10	H3 1-19	R8me2s	K9me3	S10P		0.144626	0.193368	0.168997	0.0243708
83	D11	H3 1-19	R8me2s	K9ac	S10P		0.165801	0.180983	0.173392	0.00759089
84	D12	H3 1-19	R8me2s	K9me1	T11P		0.215342	0.198562	0.206952	0.00838993
85	D13	H3 1-19	R8me2s	K9me2	T11P		0.163004	0.194567	0.178785	0.0157811
86	D14	H3 1-19	R8me2s	K9me3	T11P		0.149421	0.14143	0.145425	0.00399521
87	D15	H3 1-19	R8me2s	K9ac	T11P		0.13344	0.178186	0.155813	0.0223732
88	D16	H3 1-19	R8me2a	K9me1	S10P		0.136237	0.156612	0.146424	0.0101878
89	D17	H3 1-19	R8me2a	K9me2	S10P		0.168198	0.161007	0.164602	0.00359568
90	D18	H3 1-19	R8me2a	K9me3	S10P		0.169397	0.165402	0.167399	0.0019976
91	D19	H3 1-19	R8me2a	K9ac	S10P		0.167399	0.225729	0.196564	0.029165
92	D20	H3 1-19	R8me2a	K9me1	T11P		0.222533	0.229325	0.225929	0.00339592
93	D21	H3 1-19	R8me2a	K9me2	T11P		0.189772	0.216141	0.202956	0.0131842
94	D22	H3 1-19	R8me2a	K9me3	T11P		0.126248	0.144227	0.135238	0.00898921
95	D23	H3 1-19	R8me2a	K9ac	T11P		0.151818	0.148222	0.15002	0.00179784
96	D24	H3 1-19	R8me2a	K9me1	S10P	T11P	0.13344	0.15022	0.14183	0.00838993
97	E 1	H3 1-19	R8me2a	K9me2	S10P	T11P	0.138634	0.146624	0.142629	0.00399521
98	E 2	H3 1-19	R8me2a	K9me3	S10P	T11P	0.128646	0.157012	0.142829	0.014183
99	E 3	H3 1-19	R8me2a	K9ac	S10P	T11P	0.14982	0.130244	0.140032	0.00978825
100	E 4	H3 1-19	R2me2s	K4me1	R8me2s		0.579704	0.717139	0.648422	0.0687175
101	E 5	H3 1-19	R2me2s	K4me2	R8me2s		0.482621	0.447063	0.464842	0.0177787
102	E 6	H3 1-19	R2me2s	K4me3	R8me2s		0.26648	0.265681	0.266081	0.000399521
103	E 7	H3 1-19	R2me2s	K4ac	R8me2s		0.264882	0.403116	0.333999	0.0691171
104	E 8	H3 1-19	R2me2a	K4me1	R8me2a		0.855374	0.748702	0.802038	0.053336
105	E 9	H3 1-19	R2me2a	K4me2	R8me2a		0.381542	0.431882	0.406712	0.0251698
106	E10	H3 1-19	R2me2a	K4me3	R8me2a		0.240511	0.365961	0.303236	0.0627247
107	E11	H3 1-19	R2me2a	K4ac	R8me2a		0.200959	0.443468	0.322213	0.121254
108	E12	H3 1-19	R2me2s	K4me1	K9me1		0.935677	0.937675	0.936676	0.000998798
109	E13	H3 1-19	R2me2s	K4me2	K9me1		0.887735	0.864563	0.876149	0.0115861
110	E14	H3 1-19	R2me2s	K4me3	K9me1		0.84139	0.763484	0.802437	0.0389533
111	E15	H3 1-19	R2me2s	K4ac	K9me1		0.759888	0.656812	0.70835	0.0515382
112	E16	H3 1-19	R2me2a	K4me1	K9me2		0.793448	0.799041	0.796245	0.00279664
113	E17	H3 1-19	R2me2a	K4me2	K9me2		0.23292	0.190971	0.211946	0.0209748
114	E18	H3 1-19	R2me2a	K4me3	K9me2		0.313624	0.440272	0.376948	0.063324
115	E19	H3 1-19	R2me2a	K4ac	K9me2		0.442269	0.249301	0.345785	0.0964842
116	E20	H3 1-19	R2me2s	K4me1	K9me3		0.755094	0.803036	0.779065	0.0239712
117	E21	H3 1-19	R2me2s	K4me2	K9me3		0.51658	0.247303	0.381942	0.134638
118	E22	H3 1-19	R2me2s	K4me3	K9me3		0.136237	0.146225	0.141231	0.00499401
119	E23	H3 1-19	R2me2s	K4ac	K9me3		0.412705	0.308829	0.360767	0.0519377
120	E24	H3 1-19	R2me2a	K4me1	K9ac		0.893728	0.851378	0.872553	0.0211746
121	F 1	H3 1-19	R2me2a	K4me2	K9ac		0.165002	0.196964	0.180983	0.0159808
122	F 2	H3 1-19	R2me2a	K4me3	K9ac		0.146624	0.150619	0.148622	0.0019976
123	F 3	H3 1-19	R2me2a	K4ac	K9ac		0.184978	0.234119	0.209549	0.0245705
124	F 4	H3 1-19	K4me1	R8me2s	K9me1		0.910108	0.848981	0.879545	0.0305633
125	F 5	H3 1-19	K4me2	R8me2s	K9me1		0.829405	0.836596	0.833	0.00359568
126	F 6	H3 1-19	K4me3	R8me2s	K9me1		0.689972	0.775469	0.732721	0.0427487
127	F 7	H3 1-19	K4ac	R8me2s	K9me1		0.751498	0.801039	0.776268	0.0247703
128	F 8	H3 1-19	K4me1	R8me2a	K9me1		0.926089	0.846185	0.886137	0.0399521
129	F 9	H3 1-19	K4me2	R8me2a	K9me1		0.853376	0.777068	0.815222	0.0381542
130	F10	H3 1-19	K4me3	R8me2a	K9me1		0.782261	0.664802	0.723532	0.0587295
131	F11	H3 1-19	K4ac	R8me2a	K9me1		0.571714	0.8334	0.702557	0.130843
132	F12	H3 1-19	K4me1	R8me2s	K9me2		0.511786	0.557731	0.534758	0.0229724
133	F13	H3 1-19	K4me2	R8me2s	K9me2		0.272873	0.294047	0.28346	0.0105873
134	F14	H3 1-19	K4me3	R8me2s	K9me2		0.162205	0.214543	0.188374	0.0261686
135	F15	H3 1-19	K4ac	R8me2s	K9me2		0.17539	0.19976	0.187575	0.0121854
136	F16	H3 1-19	K4me1	R8me2a	K9me2		0.694766	0.405114	0.54994	0.144826
137	F17	H3 1-19	K4me2	R8me2a	K9me2		0.389133	0.20815	0.298642	0.0904914
138	F18	H3 1-19	K4me3	R8me2a	K9me2		0.200559	0.185378	0.192968	0.00759089
139	F19	H3 1-19	K4ac	R8me2a	K9me2		0.295246	0.22493	0.260088	0.0351578
140	F20	H3 1-19	K4me1	R8me2s	K9me3		0.159409	0.169397	0.164403	0.00499401
141	F21	H3 1-19	K4me2	R8me2s	K9me3		0.19137	0.282062	0.236716	0.0453456
142	F22	H3 1-19	K4me3	R8me2s	K9me3		0.212944	0.188973	0.200959	0.0119856
143	F23	H3 1-19	K4ac	R8me2s	K9me3		0.287655	0.2501	0.268877	0.0187775
144	F24	H3 1-19	K4me1	R8me2a	K9me3		0.497403	0.626049	0.561726	0.0643228
145	G 1	H3 1-19	K4me2	R8me2a	K9me3		0.18338	0.194966	0.189173	0.00579305
146	G 2	H3 1-19	K4me3	R8me2a	K9me3		0.133839	0.267679	0.200759	0.0669197
147	G 3	H3 1-19	K4ac	R8me2a	K9me3		0.11626	0.131043	0.123652	0.00739113
148	G 4	H3 1-19	K4me1	R8me2s	K9ac		0.665202	0.61646	0.640831	0.0243708
149	G 5	H3 1-19	K4me2	R8me2s	K9ac		0.174191	0.297243	0.235717	0.0615262
150	G 6	H3 1-19	K4me3	R8me2s	K9ac		0.112665	0.190971	0.151818	0.039153
151	G 7	H3 1-19	K4ac	R8me2s	K9ac		0.109069	0.127447	0.118258	0.00918897
152	G 8	H3 1-19	K4me1	R8me2a	K9ac		0.846584	0.812225	0.829405	0.0171794
153	G 9	H3 1-19	K4me2	R8me2a	K9ac		0.165801	0.306033	0.235917	0.0701159
154	G10	H3 1-19	K4me3	R8me2a	K9ac		0.136237	0.293248	0.214742	0.0785058
155	G11	H3 1-19	K4ac	R8me2a	K9ac		0.137835	0.210947	0.174391	0.0365561
156	G12	H3 1-19	R2me2s	K4me1	R8me2s	K9me1	0.803436	0.94966	0.876548	0.0731123
157	G13	H3 1-19	R2me2s	K4me2	R8me2s	K9me1	0.865761	0.568518	0.717139	0.148622
158	G14	H3 1-19	R2me2s	K4me3	R8me2s	K9me1	0.755493	0.78346	0.769477	0.0139832
159	G15	H3 1-19	R2me2s	K4ac	R8me2s	K9me1	0.470236	0.386736	0.428486	0.0417499
160	G16	H3 1-19	R2me2a	K4me1	R8me2s	K9me1	0.954455	0.956053	0.955254	0.000799041
161	G17	H3 1-19	R2me2a	K4me2	R8me2s	K9me1	0.538154	0.442269	0.490212	0.0479425
162	G18	H3 1-19	R2me2a	K4me3	R8me2s	K9me1	0.519776	0.677587	0.598682	0.0789053
163	G19	H3 1-19	R2me2a	K4ac	R8me2s	K9me1	0.829405	0.647223	0.738314	0.0910907
164	G20	H3 1-19	R2me2s	K4me1	R8me2s	K9me2	0.594886	0.484219	0.539553	0.0553336
165	G21	H3 1-19	R2me2s	K4me2	R8me2s	K9me2	0.294447	0.23332	0.263883	0.0305633
166	G22	H3 1-19	R2me2s	K4me3	R8me2s	K9me2	0.36636	0.152217	0.259289	0.107072
167	G23	H3 1-19	R2me2s	K4ac	R8me2s	K9me2	0.279265	0.306432	0.292849	0.0135837
168	G24	H3 1-19	R2me2a	K4me1	R8me2s	K9me2	0.639233	0.508989	0.574111	0.0651219
169	H 1	H3 1-19	R2me2a	K4me2	R8me2s	K9me2	0.117859	0.384738	0.251298	0.13344
170	H 2	H3 1-19	R2me2a	K4me3	R8me2s	K9me2	0.105873	0.178186	0.14203	0.0361566
171	H 3	H3 1-19	R2me2a	K4ac	R8me2s	K9me2	0.143028	0.240511	0.19177	0.0487415
172	H 4	H3 1-19	R2me2s	K4me1	R8me2s	K9me3	0.517779	0.654415	0.586097	0.068318
173	H 5	H3 1-19	R2me2s	K4me2	R8me2s	K9me3	0.142229	0.322014	0.232121	0.0898921
174	H 6	H3 1-19	R2me2s	K4me3	R8me2s	K9me3	0.127048	0.151418	0.139233	0.0121854
175	H 7	H3 1-19	R2me2s	K4ac	R8me2s	K9me3	0.126248	0.168598	0.147423	0.0211746
176	H 8	H3 1-19	R2me2a	K4me1	R8me2s	K9me3	0.549341	0.797843	0.673592	0.124251
177	H 9	H3 1-19	R2me2a	K4me2	R8me2s	K9me3	0.190571	0.219337	0.204954	0.0143827
178	H10	H3 1-19	R2me2a	K4me3	R8me2s	K9me3	0.114662	0.128246	0.121454	0.00679185
179	H11	H3 1-19	R2me2a	K4ac	R8me2s	K9me3	0.160208	0.269676	0.214942	0.0547343
180	H12	H3 1-19	R2me2s	K4me1	R8me2s	K9ac	0.669197	0.744706	0.706952	0.0377547
181	H13	H3 1-19	R2me2s	K4me2	R8me2s	K9ac	0.270076	0.289652	0.279864	0.00978825
182	H14	H3 1-19	R2me2s	K4me3	R8me2s	K9ac	0.130643	0.155014	0.142829	0.0121854
183	H15	H3 1-19	R2me2s	K4ac	R8me2s	K9ac	0.122653	0.192169	0.157411	0.0347583
184	H16	H3 1-19	R2me2a	K4me1	R8me2s	K9ac	0.774271	0.65002	0.712145	0.0621254
185	H17	H3 1-19	R2me2a	K4me2	R8me2s	K9ac	0.200559	0.17499	0.187775	0.0127847
186	H18	H3 1-19	R2me2a	K4me3	R8me2s	K9ac	0.171394	0.145425	0.15841	0.0129844
187	H19	H3 1-19	R2me2a	K4ac	R8me2s	K9ac	0.13304	0.169796	0.151418	0.0183779
188	H20	H3 1-19	R2me2s	K4me1	R8me2a	K9me1	0.874151	0.923692	0.898921	0.0247703
189	H21	H3 1-19	R2me2s	K4me2	R8me2a	K9me1	0.742309	0.815821	0.779065	0.0367559
190	H22	H3 1-19	R2me2s	K4me3	R8me2a	K9me1	0.687974	0.769077	0.728526	0.0405513
191	H23	H3 1-19	R2me2s	K4ac	R8me2a	K9me1	0.717139	0.894127	0.805633	0.0884938
192	H24	H3 1-19	R2me2a	K4me1	R8me2a	K9me1	0.918098	0.919696	0.918897	0.000799038
193	I 1	H3 1-19	R2me2a	K4me2	R8me2a	K9me1	0.637635	0.832601	0.735118	0.097483
194	I 2	H3 1-19	R2me2a	K4me3	R8me2a	K9me1	0.702357	0.884539	0.793448	0.0910907
195	I 3	H3 1-19	R2me2a	K4ac	R8me2a	K9me1	0.825809	0.862964	0.844387	0.0185777
196	I 4	H3 1-19	R2me2s	K4me1	R8me2a	K9me2	0.614862	0.560128	0.587495	0.0273672
197	I 5	H3 1-19	R2me2s	K4me2	R8me2a	K9me2	0.120256	0.129844	0.12505	0.00479425
198	I 6	H3 1-19	R2me2s	K4me3	R8me2a	K9me2	0.125449	0.122653	0.124051	0.00139832
199	I 7	H3 1-19	R2me2s	K4ac	R8me2a	K9me2	0.109868	0.139832	0.12485	0.014982
200	I 8	H3 1-19	R2me2a	K4me1	R8me2a	K9me2	0.702357	0.770276	0.736316	0.0339593
201	I 9	H3 1-19	R2me2a	K4me2	R8me2a	K9me2	0.234119	0.232121	0.23312	0.000998801
202	I10	H3 1-19	R2me2a	K4me3	R8me2a	K9me2	0.139033	0.188973	0.164003	0.02497
203	I11	H3 1-19	R2me2a	K4ac	R8me2a	K9me2	0.111466	0.252097	0.181782	0.0703156
204	I12	H3 1-19	R2me2s	K4me1	R8me2a	K9me3	0.565721	0.571714	0.568718	0.00299642
205	I13	H3 1-19	R2me2s	K4me2	R8me2a	K9me3	0.307631	0.247303	0.277467	0.0301638
206	I14	H3 1-19	R2me2s	K4me3	R8me2a	K9me3	0.14143	0.193767	0.167599	0.0261686
207	I15	H3 1-19	R2me2s	K4ac	R8me2a	K9me3	0.188174	0.170995	0.179584	0.00858969
208	I16	H3 1-19	R2me2a	K4me1	R8me2a	K9me3	0.448662	0.680384	0.564523	0.115861
209	I17	H3 1-19	R2me2a	K4me2	R8me2a	K9me3	0.165402	0.179784	0.172593	0.00719137
210	I18	H3 1-19	R2me2a	K4me3	R8me2a	K9me3	0.209748	0.159009	0.184379	0.0253696
211	I19	H3 1-19	R2me2a	K4ac	R8me2a	K9me3	0.214942	0.151418	0.18318	0.0317619
212	I20	H3 1-19	R2me2s	K4me1	R8me2a	K9ac	0.837395	0.85857	0.847982	0.0105873
213	I21	H3 1-19	R2me2s	K4me2	R8me2a	K9ac	0.201758	0.193368	0.197563	0.00419497
214	I22	H3 1-19	R2me2s	K4me3	R8me2a	K9ac	0.167799	0.178186	0.172992	0.00519377
215	I23	H3 1-19	R2me2s	K4ac	R8me2a	K9ac	0.117859	0.182181	0.15002	0.0321614
216	I24	H3 1-19	R2me2a	K4me1	R8me2a	K9ac	0.87495	0.934079	0.904515	0.0295645
217	J 1	H3 1-19	R2me2a	K4me2	R8me2a	K9ac	0.104674	0.0687175	0.086696	0.0179784
218	J 2	H3 1-19	R2me2a	K4me3	R8me2a	K9ac	0.112665	0.0651218	0.0888933	0.0237715
219	J 3	H3 1-19	R2me2a	K4ac	R8me2a	K9ac	0.111466	0.0994806	0.105473	0.00599281
220	J 4	H3 7-26	unmod				0.101079	0.0711147	0.0860967	0.014982
221	J 5	H3 7-26	K14ac				0.118258	0.11706	0.117659	0.000599281
222	J 6	H3 7-26	K14ac	S10P			0.105473	0.0771075	0.0912904	0.014183
223	J 7	H3 7-26	K14ac	T11P			0.101079	0.0982821	0.0996804	0.00139832
224	J 8	H3 7-26	R17me2s				0.109469	0.105473	0.107471	0.0019976
225	J 9	H3 7-26	R17me2a				0.122253	0.146225	0.134239	0.0119856
226	J10	H3 7-26	R17Citr				0.0914902	0.119457	0.105473	0.0139832
227	J11	H3 7-26	K18ac				0.113863	0.122653	0.118258	0.00439473
228	J12	H3 7-26	K14ac	R17me2s			0.103875	0.12465	0.114263	0.0103875
229	J13	H3 7-26	K14ac	R17me2a			0.1666	0.122253	0.144427	0.0221734
230	J14	H3 7-26	K14ac	K18ac			0.0838993	0.115062	0.0994806	0.0155813
231	J15	H3 7-26	R17me2s	K18ac			0.106272	0.129445	0.117859	0.0115861
232	J16	H3 7-26	R17me2a	K18ac			0.104674	0.143827	0.124251	0.0195765
233	J17	H3 7-26	R17Citr	K18ac			0.0978825	0.135437	0.11666	0.0187775
234	J18	H3 7-26	K14ac	R17me2s	K18ac		0.0958849	0.13304	0.114463	0.0185777
235	J19	H3 7-26	K14ac	R17me2a	K18ac		0.088294	0.145425	0.11686	0.0285657
236	J20	H3 16-35	unmod				0.0723132	0.137835	0.105074	0.0327607
237	J21	H3 16-35	R26me2s				0.0663204	0.15022	0.10827	0.0419497
238	J22	H3 16-35	R26me2a				0.0563324	0.154215	0.105274	0.0489413
239	J23	H3 16-35	R26Citr				0.0463444	0.149021	0.0976828	0.0513384
240	J24	H3 16-35	K27me1				0.818218	0.944866	0.881542	0.063324
241	K 1	H3 16-35	K27me2				0.103076	0.0315621	0.0673192	0.0357571
242	K 2	H3 16-35	K27me3				0.105473	0.0287655	0.0671195	0.038354
243	K 3	H3 16-35	K27ac				0.0930883	0.0403516	0.0667199	0.0263684
244	K 4	H3 16-35	S28P				0.086696	0.0439473	0.0653216	0.0213743
245	K 5	H3 16-35	R26me2s	K27me1			0.746304	0.792249	0.769277	0.0229724
246	K 6	H3 16-35	R26me2s	K27me2			0.131442	0.0755094	0.103476	0.0279664
247	K 7	H3 16-35	R26me2s	K27me3			0.111067	0.068318	0.0896924	0.0213743
248	K 8	H3 16-35	R26me2s	K27ac			0.109069	0.0619257	0.0854974	0.0235717
249	K 9	H3 16-35	R26me2s	S28P			0.0894926	0.0759089	0.0827008	0.00679185
250	K10	H3 16-35	R26me2a	K27me1			0.647623	0.907711	0.777667	0.130044
251	K11	H3 16-35	R26me2a	K27me2			0.110268	0.122653	0.11646	0.00619257
252	K12	H3 16-35	R26me2a	K27me3			0.114662	0.11706	0.115861	0.00119856
253	K13	H3 16-35	R26me2a	K27ac			0.0942868	0.117859	0.106073	0.0117859
254	K14	H3 16-35	R26me2a	S28P			0.0807031	0.113863	0.0972833	0.0165801
255	K15	H3 16-35	R26Citr	K27me1			0.788654	0.636037	0.712345	0.0763084
256	K16	H3 16-35	R26Citr	K27me2			0.10028	0.137835	0.119057	0.0187775
257	K17	H3 16-35	R26Citr	K27me3			0.0731123	0.144626	0.108869	0.0357571
258	K18	H3 16-35	R26Citr	S28P			0.0838993	0.135038	0.109469	0.0255693
259	K19	H3 16-35	K27me1	S28P			0.059129	0.130643	0.0948861	0.0357571
260	K20	H3 16-35	K27me2	S28P			0.0627247	0.147024	0.104874	0.0421494
261	K21	H3 16-35	K27me3	S28P			0.0551338	0.13304	0.0940871	0.0389533
262	K22	H3 16-35	K27ac	S28P			0.0327607	0.147423	0.0900919	0.0573312
263	K23	H3 16-35	R26me2s	K27me1	S28P		0.028366	0.147024	0.0876948	0.0593288
264	K24	H3 16-35	R26me2s	K27me2	S28P		0.0311626	0.139832	0.0854974	0.0543348
265	L 1	H3 16-35	R26me2s	K27me3	S28P		0.109868	0.0119856	0.0609269	0.0489413
266	L 2	H3 16-35	R26me2s	K27ac	S28P		0.110268	0.0155813	0.0629245	0.0473432
267	L 3	H3 16-35	R26me2a	K27me1	S28P		0.102277	0.0187775	0.0605274	0.0417499
268	L 4	H3 16-35	R26me2a	K27me2	S28P		0.0779065	0.0235717	0.0507391	0.0271674
269	L 5	H3 16-35	R26me2a	K27me3	S28P		0.0878945	0.0423492	0.0651218	0.0227727
270	L 6	H3 16-35	R26me2a	K27ac	S28P		0.0950859	0.0259688	0.0605274	0.0345585
271	L 7	H3 26-45	unmod				0.138634	0.0739113	0.106272	0.0323612
272	L 8	H3 26-45	K36me1				0.943268	0.925689	0.934479	0.00878945
273	L 9	H3 26-45	K36me2				0.198961	0.149021	0.173991	0.02497
274	L10	H3 26-45	K36me3				0.125449	0.109469	0.117459	0.00799041
275	L11	H3 26-45	K36ac				0.118658	0.113064	0.115861	0.00279664
276	L12	H4 1-19	unmod				0.107072	0.109069	0.10807	0.000998801
277	L13	H4 1-19	S1P				0.0799041	0.103875	0.0918897	0.0119856
278	L14	H4 1-19	R3me2s				0.0902916	0.109469	0.0998801	0.00958849
279	L15	H4 1-19	R3me2a				0.0858969	0.111067	0.0984818	0.0125849
280	L16	H4 1-19	K5ac				0.0946864	0.110268	0.102477	0.00779065
281	L17	H4 1-19	K8ac				0.088294	0.127048	0.107671	0.0193767
282	L18	H4 1-19	K12ac				0.0723132	0.114263	0.093288	0.0209748
283	L19	H4 1-19	K16ac				0.181382	0.178985	0.180184	0.00119856
284	L20	H4 1-19	S1P	R3me2s			0.0563324	0.132241	0.0942868	0.0379545
285	L21	H4 1-19	S1P	R3me2a			0.0495405	0.13344	0.0914902	0.0419497
286	L22	H4 1-19	S1P	K5ac			0.0127847	0.126648	0.0697163	0.0569317
287	L23	H4 1-19	R3me2s	K5ac			0.0315621	0.140631	0.0860967	0.0545346
288	L24	H4 1-19	R3me2s	K8ac			0.0647223	0.155413	0.110068	0.0453456
289	M 1	H4 1-19	R3me2a	K5ac			0.171794	0.0567319	0.114263	0.057531
290	M 2	H4 1-19	R3me2a	K8ac			0.119457	0.0463444	0.0829005	0.0365561
291	M 3	H4 1-19	K5ac	K8ac			0.0982821	0.0375549	0.0679185	0.0303636
292	M 4	H4 1-19	K8ac	K12ac			0.0918897	0.0307631	0.0613264	0.0305633
293	M 5	H4 1-19	K8ac	K16ac			0.165402	0.248102	0.206752	0.0413504
294	M 6	H4 1-19	K12ac	K16ac			0.126248	0.119057	0.122653	0.00359568
295	M 7	H4 1-19	S1P	R3me2s	K5ac		0.113464	0.0615262	0.087495	0.0259688
296	M 8	H4 1-19	S1P	R3me2a	K5ac		0.0906912	0.0615262	0.0761087	0.0145825
297	M 9	H4 1-19	R3me2s	K5ac	K8ac		0.102677	0.104275	0.103476	0.000799041
298	M10	H4 1-19	R3me2a	K5ac	K8ac		0.0803036	0.0858969	0.0831003	0.00279664
299	M11	H4 1-19	K5ac	K8ac	K12ac		0.0838993	0.104674	0.0942868	0.0103875
300	M12	H4 1-19	K8ac	K12ac	K16ac		0.134239	0.134638	0.134439	0.00019976
301	M13	H4 1-19	S1P	R3me2s	K5ac	K8ac	0.10827	0.106272	0.107271	0.000998801
302	M14	H4 1-19	S1P	R3me2a	K5ac	K8ac	0.0795046	0.105873	0.0926888	0.0131842
303	M15	H4 1-19	R3me2s	K5ac	K8ac	K12ac	0.088294	0.114263	0.101278	0.0129844
304	M16	H4 1-19	R3me2a	K5ac	K8ac	K12ac	0.0731123	0.120655	0.0968837	0.0237715
305	M17	H4 1-19	K5ac	K8ac	K12ac	K16ac	0.0910907	0.129045	0.110068	0.0189772
306	M18	H4 11-30	unmod				0.0946864	0.121454	0.10807	0.0133839
307	M19	H4 11-30	K12ac				0.0507391	0.134239	0.092489	0.0417499
308	M20	H4 11-30	K16ac				0.0827008	0.150619	0.11666	0.0339592
309	M21	H4 11-30	R17me2s				0.0507391	0.135437	0.0930883	0.0423492
310	M22	H4 11-30	R17me2a				0.0755094	0.146225	0.110867	0.0353576
311	M23	H4 11-30	R19me2s				0.028366	0.147423	0.0878945	0.0595286
312	M24	H4 11-30	R19me2a				0.0699161	0.145825	0.107871	0.0379545
313	N 1	H4 11-30	K20me1				0.974431	0.916101	0.945266	0.029165
314	N 2	H4 11-30	K20me2				0.298042	0.164602	0.231322	0.0667199
315	N 3	H4 11-30	K20me3				0.118258	0.0435477	0.0809029	0.0373552
316	N 4	H4 11-30	K20ac				0.129844	0.0503396	0.0900919	0.0397523
317	N 5	H4 11-30	R24me2a				0.143827	0.114263	0.129045	0.0147823
318	N 6	H4 11-30	R24me2s				0.115861	0.119057	0.117459	0.00159808
319	N 7	H4 11-30	K12ac	K16ac			0.0982821	0.0451458	0.0717139	0.0265681
320	N 8	H4 11-30	K16ac	R17me2s			0.136237	0.111466	0.123851	0.0123851
321	N 9	H4 11-30	K16ac	R17me2a			0.0986816	0.184978	0.14183	0.0431482
322	N10	H4 11-30	K16ac	R19me2s			0.0910907	0.10867	0.0998801	0.00878945
323	N11	H4 11-30	K16ac	R19me2a			0.0970835	0.139033	0.118058	0.0209748
324	N12	H4 11-30	K16ac	K20me1			0.946864	0.977627	0.962245	0.0153815
325	N13	H4 11-30	K16ac	K20me2			0.264083	0.173392	0.218737	0.0453456
326	N14	H4 11-30	K16ac	K20me3			0.102277	0.127847	0.115062	0.0127847
327	N15	H4 11-30	K16ac	K20ac			0.0862964	0.154215	0.120256	0.0339592
328	N16	H4 11-30	K12ac	K16ac	K20me1		0.946864	0.978426	0.962645	0.0157811
329	N17	H4 11-30	K12ac	K16ac	K20me2		0.167799	0.17499	0.171394	0.00359568
330	N18	H4 11-30	K12ac	K16ac	K20me3		0.0731123	0.127048	0.10008	0.0269676
331	N19	H4 11-30	K12ac	K16ac	K20ac		0.0679185	0.138634	0.103276	0.0353576
332	N20	H4 11-30	R19me2a	K20me1			0.906113	0.976029	0.941071	0.034958
333	N21	H4 11-30	R19me2a	K20me2			0.185378	0.19177	0.188574	0.00319616
334	N22	H4 11-30	R19me2a	K20me3			0.0415501	0.149021	0.0952856	0.0537355
335	N23	H4 11-30	R19me2a	K20ac			0.0359568	0.160607	0.0982821	0.0623252
336	N24	H4 11-30	R19me2s	K20me1			0.900919	0.967239	0.934079	0.0331602
337	O 1	H4 11-30	R19me2s	K20me2			0.110667	0.0135837	0.0621254	0.0485417
338	O 2	H4 11-30	R19me2s	K20me3			0.102277	0.00918897	0.0557331	0.0465441
339	O 3	H4 11-30	R19me2s	K20ac			0.104275	0.0267679	0.0655214	0.0387535
340	O 4	H4 11-30	R24me2a	K20me1			0.923692	0.896524	0.910108	0.0135837
341	O 5	H4 11-30	R24me2a	K20me2			0.192968	0.111466	0.152217	0.0407511
342	O 6	H4 11-30	R24me2a	K20me3			0.121854	0.0651218	0.0934878	0.028366
343	O 7	H4 11-30	R24me2a	K20ac			0.112665	0.0779065	0.0952856	0.0173791
344	O 8	H4 11-30	R24me2s	K20me1			0.913704	0.893728	0.903716	0.00998801
345	O 9	H4 11-30	R24me2s	K20me2			0.139033	0.298442	0.218737	0.0797043
346	O10	H4 11-30	R24me2s	K20me3			0.097483	0.229724	0.163604	0.0661206
347	O11	H4 11-30	R24me2s	K20ac			0.077507	0.127447	0.102477	0.02497
348	O12	H2a 1-19	unmod				0.169796	0.44986	0.309828	0.140032
349	O13	H2a 1-19	S1P				0.259688	0.295246	0.277467	0.0177787
350	O14	H2a 1-19	K5ac				0.0886936	0.211746	0.15022	0.0615262
351	O15	H2a 1-19	K9ac				0.101478	0.297643	0.199561	0.0980823
352	O16	H2a 1-19	K13ac				0.109069	0.3336	0.221334	0.112265
353	O17	H2a 1-19	S1P	K5ac			0.0823012	0.164602	0.123452	0.0411506
354	O18	H2a 1-19	S1P	K9ac			0.0823012	0.174191	0.128246	0.0459449
355	O19	H2a 1-19	S1P	K13ac			0.115461	0.164203	0.139832	0.0243708
356	O20	H2a 1-19	K5ac	K9ac			0.110268	0.183779	0.147024	0.0367559
357	O21	H2a 1-19	K5ac	K13ac			0.703955	0.597283	0.650619	0.053336
358	O22	H2a 1-19	K9ac	K13ac			0.271674	0.28326	0.277467	0.00579305
359	O23	H2a 1-19	S1P	K5ac	K9ac		0.0803036	0.312026	0.196165	0.115861
360	O24	H2a 1-19	S1P	K5ac	K13ac		0.0431482	0.239712	0.14143	0.0982821
361	P 1	H2a 1-19	S1P	K9ac	K13ac		0.102677	0.122253	0.112465	0.00978825
362	P 2	H2a 1-19	K5ac	K9ac	K13ac		0.0942868	0	0.0471434	0.0471434
363	P 3	H2a 1-19	S1P	K5ac	K9ac	K13ac	0.104275	0.038354	0.0713144	0.0329604
364	P 4	H2B 1-19	unmod				0.0834998	0.0371554	0.0603276	0.0231722
365	P 5	H2B 1-19	K5ac				0.0926888	0.0335597	0.0631242	0.0295645
366	P 6	H2B 1-19	K12ac				0.0898921	0.0307631	0.0603276	0.0295645
367	P 7	H2B 1-19	S14P				0.0870955	0.0687175	0.0779065	0.00918897
368	P 8	H2B 1-19	K15ac				0.0946864	0.0567319	0.0757091	0.0189772
369	P 9	H2B 1-19	K5ac	K12ac			0.0787055	0.0831003	0.0809029	0.00219736
370	P10	H2B 1-19	K5ac	S14P			0.0763084	0.131442	0.103875	0.0275669
371	P11	H2B 1-19	K5ac	K15ac			0.0663204	0.086696	0.0765082	0.0101878
372	P12	H2B 1-19	K12ac	S14P			0.0691171	0.12505	0.0970835	0.0279664
373	P13	H2B 1-19	K12ac	K15ac			0.0715142	0.105873	0.0886936	0.0171794
374	P14	H2B 1-19	S14P	K15ac			0.0599281	0.107072	0.0834998	0.0235717
375	P15	H2B 1-19	K5ac	K12ac	S14P		0.0715142	0.134239	0.102877	0.0313624
376	P16	H2B 1-19	K5ac	K12ac	K15ac		0.0551338	0.104275	0.0797043	0.0245705
377	P17	H2B 1-19	K5ac	S14P	K15ac		0.0467439	0.123052	0.0848981	0.0381542
378	P18	H2B 1-19	K12ac	S14P	K15ac		0.0499401	0.153416	0.101678	0.0517379
379	P19	H2B 1-19	K5ac	K12ac	S14P	K15ac	0.0367559	0.131043	0.0838993	0.0471434
380	P20		Biotin, control peptide				0.0699161	0.266081	0.167998	0.0980823
381	P21		c-myc tag				0.937675	1	0.968837	0.0311626
382	P22		neg. contol				0.854974	0.797843	0.826408	0.0285657
383	P23		background 01				0.136237	0.235318	0.185777	0.0495405
384	P24		background 02				0.0323612	0.431482	0.231922	0.199561

### Sheet: Specificity
Rank	Modification	No positive	No negative	Average Intensity positive	Average Intensity negative	Specificity
1	H4 K20me1	7	377	0.639212	0.105092	6.08238
2	H3 K4me1	37	347	0.463948	0.077603	5.97848
3	H3 K36me1	1	383	0.639952	0.113458	5.64044
4	H3 K9me1	40	344	0.406753	0.0808842	5.02884
5	H3 K27me1	7	377	0.270848	0.111932	2.41975
6	H3 R2Citr	6	378	0.267444	0.112406	2.37926
7	H3 R2me2s	54	330	0.207266	0.0997028	2.07884
8	H3 T3P	16	368	0.214015	0.110516	1.9365
9	H3 R2me2a	54	330	0.194899	0.101727	1.91591
10	H3 R8me2a	71	313	0.161287	0.104291	1.54651
11	H3 R8me2s	67	317	0.135691	0.11042	1.22887
12	H3 K4me2	37	347	0.126449	0.11359	1.11321
13	H4 R24me2a	5	379	0.122528	0.114727	1.06799
14	H4 R24me2s	5	379	0.118222	0.114784	1.02995
15	H3 K4ac	37	347	0.112386	0.115089	0.976514
16	H4 R19me2a	6	378	0.107855	0.11494	0.938361
17	H4 R19me2s	6	378	0.106991	0.114953	0.930734
18	H3 K4me3	37	347	0.102688	0.116124	0.884297
19	H3 K9ac	40	344	0.0898026	0.117739	0.762727
20	H3 K9me2	40	344	0.0726176	0.119737	0.606475
21	H3 R26Citr	5	379	0.069378	0.115429	0.601047
22	H4 K16ac	19	365	0.0700495	0.11716	0.597897
23	H3 K14ac	15	369	0.0627459	0.116946	0.536537
24	H3 R8Citr	7	377	0.0598371	0.11585	0.516505
25	H3 K9me3	40	344	0.0622358	0.120944	0.514582
26	H2A K5ac	8	376	0.0494667	0.11622	0.425631
27	H2A K13ac	8	376	0.0494667	0.11622	0.425631
28	H3 R26me2a	10	374	0.0482257	0.11661	0.413565
29	H3 R26me2s	10	374	0.0472289	0.116636	0.404924
30	H4 K12ac	14	370	0.047377	0.117381	0.403617
31	H3 S10P	23	361	0	0.122145	0
32	H3 T11P	23	361	0	0.122145	0
33	H3 R17me2s	4	380	0	0.116038	0
34	H3 R17me2a	4	380	0	0.116038	0
35	H3 R17Citr	2	382	0	0.11543	0
36	H3 K18ac	7	377	0	0.116961	0
37	H3 K27me2	7	377	0	0.116961	0
38	H3 K27me3	7	377	0	0.116961	0
39	H3 K27ac	6	378	0	0.116652	0
40	H3 S28P	16	368	0	0.119821	0
41	H3 K36me2	1	383	0	0.115129	0
42	H3 K36me3	1	383	0	0.115129	0
43	H3 K36ac	1	383	0	0.115129	0
44	H4 S1P	8	376	0	0.117272	0
45	H4 R3me2s	8	376	0	0.117272	0
46	H4 R3me2a	8	376	0	0.117272	0
47	H4 K5ac	15	369	0	0.119497	0
48	H4 K8ac	15	369	0	0.119497	0
49	H4 R17me2s	2	382	0	0.11543	0
50	H4 R17me2a	2	382	0	0.11543	0
51	H4 K20me2	7	377	0	0.116961	0
52	H4 K20me3	7	377	0	0.116961	0
53	H4 K20ac	7	377	0	0.116961	0
54	H2A S1P	8	376	0	0.117272	0
55	H2A K9ac	8	376	0	0.117272	0
56	H2b K5ac	8	376	0	0.117272	0
57	H2b K12ac	8	376	0	0.117272	0
58	H2b S14P	8	376	0	0.117272	0
59	H2b K15ac	8	376	0	0.117272	0
